# Networks of Splice Factor Regulation by Unproductive Splicing Coupled With Nonsense Mediated mRNA Decay

**DOI:** 10.1101/2020.05.20.107375

**Authors:** Anna Desai, Zhiqiang Hu, Courtney E. French, James P. B. Lloyd, Steven E. Brenner

## Abstract

**Background:** Nonsense mediated mRNA decay (NMD) is an RNA surveillance pathway that degrades aberrant transcripts harboring premature termination codons. This pathway, in conjunction with alternative splicing, regulates gene expression post-transcriptionally. Nearly all serine and arginine-rich (SR) proteins and many heterogeneous nuclear ribonucleoproteins (hnRNPs) produce isoforms that can be degraded by the NMD pathway. Many splicing factors have been reported to be regulated via alternative splicing coupled to NMD. However, it is still uncharacterized that to what extent NMD contributes to the regulation of splicing factors.

**Results:** Here, we characterized a regulatory network of splicing factors through alternative splicing coupled to NMD. Based upon an extensive literature search, we first assembled a network that encompasses the current knowledge of splice factors repressing or activating the expression of other splicing factors through alternative splicing coupled to NMD. This regulatory network is limited, including just a handful of well-studied splicing factors. To gain a more global and less biased overview, we examined the splicing factor-mRNA interactions from public crosslinking-immunoprecipitation (CLIP)-seq data, which provides information about protein–RNA interactions. A network view of these interactions reveals extensive binding among splicing regulators. We also found that splicing factors bind more frequently to transcripts of other splicing factors than to other genes. In addition, many splicing factors are targets of NMD, and might be regulated via alternative splicing coupled to NMD, which is demonstrated by the significant overlap between the experimental network and eCLIP-network. We found that hierarchy of the splicing-factor interaction network differs from the hierarchy observed for transcription factors.

**Conclusion:** The extensive interaction between splicing factors and transcripts of other splicing factors suggests that the potential regulation via alternative splicing coupled with NMD is widespread. The splicing factor regulation is fundamentally different from that of transcription factors.
