## Supplementary material for "Networks of Splice Factor Regulation by Unproductive Splicing Coupled With Nonsense Mediated mRNA Decay": Table S1

### Sheet: Sheet1
Table S1. Summary of SF-RNA interactions revealed from eCLIP studies.
Network Node Color	Splicing Factor	Cell line	Total number of CLIP interactions	Total number of CLIP interactions in unique genes	Total number of CLIP interactions in splicing factor genes	Percent of CLIP interactions annotated with gene name binding to SFs of interest	Total number of CLIP interactions in unique splicing factor genes	Percent of genes bound that are in the 100 SF gene list
	DDX3X	K562	8422	4379	111	0.0131798	48	0.0109614
	DDX42	K562	164	121	13	0.0792683	6	0.0495868
	FMR1	K562	3743	1358	66	0.0176329	26	0.0191458
	HNRNPA1	K562	46	39	1	0.0217391	1	0.025641
	HNRNPK	K562	1150	606	39	0.033913	11	0.0181518
	HNRNPM	K562	3533	1108	89	0.0251911	20	0.0180505
	HNRNPU	K562	75	45	1	0.0133333	1	0.0222222
	HNRNPUL1	K562	150	66	12	0.08	1	0.0151515
	KHDRBS1	K562	200	128	14	0.07	9	0.0703125
	KHSRP	K562	5023	1571	222	0.0441967	34	0.0216423
	PTBP1	K562	3838	1865	53	0.0138093	14	0.0075067
	QKI	K562	1982	1226	45	0.0227043	22	0.0179445
	RBFOX2	K562	1316	678	49	0.037234	19	0.0280236
	SF3B4	K562	7663	3023	211	0.0275349	47	0.0155475
	SRSF1	K562	1167	601	55	0.0471294	26	0.0432612
	SRSF7	K562	426	241	25	0.0586854	17	0.0705394
	TARDBP	K562	3793	1694	67	0.0176641	24	0.0141677
	TIA1	K562	2988	1546	113	0.0378179	40	0.0258732
	TRA2A	K562	1347	408	107	0.0794358	15	0.0367647
	U2AF1	K562	1119	701	66	0.0589812	31	0.0442225
	U2AF2	K562	2859	1384	158	0.0552641	45	0.0325145
	ZRANB2	K562	1381	733	85	0.0615496	30	0.0409277
	DDX3X	HepG2	9644	4183	79	0.00819162	38	0.00908439
	HNRNPA1	HepG2	40	19	2	0.05	2	0.105263
	HNRNPC	HepG2	1507	803	45	0.0298607	22	0.0273973
	HNRNPK	HepG2	2282	1089	48	0.0210342	15	0.0137741
	HNRNPM	HepG2	4295	1316	55	0.0128056	19	0.0144377
	HNRNPU	HepG2	135	35	2	0.0148148	2	0.0571429
	HNRNPUL1	HepG2	300	49	12	0.04	2	0.0408163
	PCBP2	HepG2	8284	3334	158	0.0190729	34	0.010198
	PTBP1	HepG2	4163	1951	54	0.0129714	14	0.00717581
	QKI	HepG2	4404	1896	78	0.0177112	26	0.0137131
	RBFOX2	HepG2	3832	1572	78	0.0203549	26	0.0165394
	SF3A3	HepG2	4019	2106	107	0.0266235	38	0.0180437
	SF3B4	HepG2	5076	2346	131	0.0258077	48	0.0204604
	SFPQ	HepG2	295	106	1	0.00338983	1	0.00943396
	SRSF1	HepG2	1181	652	71	0.0601185	26	0.0398773
	SRSF7	HepG2	506	261	16	0.0316206	11	0.0421456
	SRSF9	HepG2	546	315	17	0.0311355	8	0.0253968
	TIA1	HepG2	1907	926	95	0.0498165	34	0.0367171
	TRA2A	HepG2	749	374	55	0.0734312	20	0.0534759
	U2AF1	HepG2	786	403	38	0.0483461	19	0.0471464
	U2AF2	HepG2	5724	2517	146	0.0255066	38	0.0150973
