## Supplementary material for "Networks of Splice Factor Regulation by Unproductive Splicing Coupled With Nonsense Mediated mRNA Decay": Table S2

### Sheet: Sheet1
Table S2. Published SF-RNA interactions from CLIP and related studies
Network Node Color	Splicing Factor	Type of experiment	Organism (h-human, m-murine)	Biological material	Total number of CLIP-clusters	Number of genes bound	Total number of CLIP-clusters in the 100 SFs of interest	Percent of CLIP-clusters annotated with gene name binding to SFs of interest	Number of SF of interest bound (out of 100)	Percent of genes bound that are in the 100 SF gene list	Reference
	SRSF1	CLIP-seq	h	HEK293T	23630	9185	437	0.0184934	75	0.00816549	Sanford et al. Genome research 19, 381-394 (2009)
	HNRNP A1	iCLIP	h	HeLa	40670	6784	830	0.0204082	72	0.0106132	Bruun et al. BMC Biol. Jul 5;14:54 (2016)
	HNRNP A1	CLIP-seq	h	HEK293T	2043	1265	110	0.0538424	46	0.0363636	Huelga et al. Cell reports 1, 167-178 (2012)
	HNRNP A2/B1	CLIP-seq	h	HEK293T	10691	4679	204	0.0190815	66	0.0141056	Huelga et al. Cell reports 1, 167-178 (2012)
	HNRNP C	iCLIP	h	HeLa	438361	12435	5355	0.012216	85	0.00683554	Zarnack et al. Cell 152, 453-466 (2013)
	HNRNP C rep1	iCLIP	h	HeLa	9627	3685	168	0.0174509	55	0.0149254	Konig et al. Nat. Struct. Mol. Biol. 17, 909-915 (2010)
	HNRNP C rep2	iCLIP	h	HeLa	7207	3210	131	0.0181768	55	0.017134	Konig et al. Nat. Struct. Mol. Biol. 17, 909-915 (2010)
	HNRNP C rep3	iCLIP	h	HeLa	4031	2336	47	0.0116596	27	0.0115582	Konig et al. Nat. Struct. Mol. Biol. 17, 909-915 (2010)
	HNRNP F	CLIP-seq	h	HEK293T	13618	5534	242	0.0177706	73	0.0131912	Huelga et al. Cell reports 1, 167-178 (2012)
	HNRNP H1	CLIP-seq	h	HEK293T	30829	8877	333	0.0108015	83	0.00935001	Huelga et al. Cell reports 1, 167-178 (2012)
	HNRNP L	CLIP-seq	h	JSL1 Jurkat cells rested	40957	7825	505	0.01233	78	0.00996805	Shankarling et al. Mol Cell Biol. Jan;34(1):71-83 (2014)
	HNRNP L	CLIP-seq	h	JSL1 Jurkat cells stimulated	31782	7288	432	0.0135926	63	0.00864435	Shankarling et al. Mol Cell Biol. Jan;34(1):71-83 (2014)
	HNRNP L	CLIP-seq	h	primary CD4+ cells rested	49021	11091	418	0.00852696	77	0.00694257	Shankarling et al. Mol Cell Biol. Jan;34(1):71-83 (2014)
	HNRNP L	CLIP-seq	h	primary CD4+ cells stimulated	46558	10850	483	0.0103742	83	0.00764977	Shankarling et al. Mol Cell Biol. Jan;34(1):71-83 (2014)
	HNRNP M	CLIP-seq	h	HEK293T	3592	1227	85	0.0236637	35	0.0285249	Huelga et al. Cell Rep. 1, 167-178 (2012)
	HNRNP U	CLIP-seq	h	HEK293T	18203	6394	303	0.0166456	74	0.0115734	Huelga et al. Cell Rep. 1, 167-178 (2012)
	ELAVL1	PAR-CLIP	h	HeLa	32129	6875	600	0.0186747	78	0.0113455	Lebedeva et al. Mol. Cell 43, 340-352, (2011)
	FUS	CLIP-seq	h	brains (temporal lobe cortices)	863	863	16	0.01854	16	0.01854	Nakaya et al. RNA. Apr;19(4):498-509 (2013)
	FUS	PAR-CLIP	h	HEK293T	31794	6848	589	0.0185255	73	0.01066	Hoell et al. Nat. Struct. Mol. Biol. 18, 1428-1431 (2011)
	RBFOX2	CLIP-seq	h	hESC	3546	1420	65	0.0183305	29	0.0204225	Yeo et al. Nat. Struct. Mol. Biol. 16, 130-137 (2009)
	RBM4	PAR-CLIP	h	U87MG	4182	4182	39	0.00932568	38	0.00908656	Uniacke et al. Nature 486, 126-129 (2012)
	SF1	CLIP-seq	h	HeLa	210	196	5	0.0238095	5	0.0255102	Corioni et al. Nucleic acids research 39, 1868-1879 (2011)
	TIA1	iCLIP	h	HeLa	21884	6936	558	0.0254981	81	0.0116782	Wang et al. PLoS biology 8, e1000530 (2010)
	TIAL1	iCLIP	h	HeLa	51751	9348	1180	0.0228015	86	0.00919983	Wang et al. PLoS biology 8, e1000530 (2010)
	U2AF2	iCLIP	h	HeLa	518795	13661	5232	0.0100849	83	0.00607569	Zarnack et al. Cell 152, 453-466 (2013)
	QKI	PAR-CLIP	h	HEK293	2534	1500	30	0.011839	21	0.014	Hafner et al. Cell. Apr 2;141(1):129-41 (2010 )
	FMR1 (isoform 1)	PAR-CLIP	h	HEK293	121903	6893	1607	0.0131826	81	0.0117511	Ascano et al. Nature. Dec 20;492(7429):382-6 (2012)
	FMR1 (isoform 7)	PAR-CLIP	h	HEK293	78495	8177	1056	0.0134531	83	0.0101504	Ascano et al. Nature. Dec 20;492(7429):382-6 (2012)
	ELAVL1	PAR-CLIP	h	human cells	1040	173	5	0.00480769	1	0.00578035	Kishore et al. Nat Methods. May 15;8(7):559-64 (2011)
	ELAVL1	CLIP-Seq	h	human cells	993	168	4	0.0040282	1	0.00595238	Kishore et al. Nat Methods. May 15;8(7):559-64 (2011)
	WTAP	PAR-CLIP	h	293T cells expressing Flag-WTAP	1068	551	11	0.0102996	11	0.0199637	Ping et al. Cell Res. Feb;24(2):177-89 (2014)
	SRSF1	CLIP-Seq	m	mouse embryo fibroblasts (MEFs)	50982	7424	726	0.0142403	77	0.0103718	Pandit et al. Mol Cell. Apr 25;50(2):223-35 (2013)
	SRSF2	CLIP-Seq	m	mouse embryo fibroblasts (MEFs)	56335	7354	827	0.01468	82	0.0111504	Pandit et al. Mol Cell. Apr 25;50(2):223-35 (2013)
	SRSF3	iCLIP	m	diploid mouse P19 cells	2304	2304	46	0.0199653	46	0.0199653	Änkö et al. Genome Biol. 13(3):R17 (2012)
	SRSF4	iCLIP	m	diploid mouse P19 cells	1055	1055	14	0.0132701	14	0.0132701	Änkö et al. Genome Biol. 13(3):R17 (2012)
	MBNL1	CLIP-Seq	m	brain	3176	1142	51	0.0160579	14	0.0122592	Wang et al. Cell. Aug 17;150(4):710-24 (2012)
	MBNL1	CLIP-Seq	m	heart	644	380	9	0.0139752	8	0.0210526	Wang et al. Cell. Aug 17;150(4):710-24 (2012)
	MBNL1	CLIP-Seq	m	muscle	442	265	7	0.0158371	5	0.0188679	Wang et al. Cell. Aug 17;150(4):710-24 (2012)
	MBNL1	CLIP-Seq	m	myoblasts	24190	5158	398	0.0164531	67	0.0129895	Wang et al. Cell. Aug 17;150(4):710-24 (2012)
	NOVA1	CLIP-Seq	m	mouse brain	24482	3871	276	0.0112736	44	0.0113666	Zhang et al. Science. Jul 23;329(5990):439-43 (2010)
	PTBP2	CLIP-Seq	m	mouse brain	258398	11287	2195	0.00849465	88	0.00779658	Zagore et al. Mol Cell Biol. Dec;35(23):4030-42 (2015)
	NOVA2	CLIP-Seq	m	mouse brain	120	65	0	0	0	0	Licatalosi et al. Nature. Nov 27;456(7221):464-9 (2008)
	MBNL2	CLIP-Seq	m	mouse hippocampi	5200	2179	46	0.00884615	29	0.0133089	Charizanis et al. Neuron Aug 9;75(3):437-50 (2012)
	TARDBP	CLIP-Seq	m	adult mouse brain	39960	5749	501	0.0125375	62	0.0107845	Polymenidou et al. Nat Neurosci. Apr;14(4):459-68 (2011 )
	RBFOX2 (FHFOX2)	iCLIP	m	V6.5 ES cells	35640	6990	330	0.00925926	79	0.0113019	Jangi et al. Genes Dev. Mar 15;28(6):637-51 (2014)
	FUS	CLIP-Seq	m	mouse neurons differentiated from embryonic stem cells	156	156	4	0.025641	3	0.0192308	Nakaya et al. RNA. Apr;19(4):498-509.(2013)
