## Supplementary material for "Networks of Splice Factor Regulation by Unproductive Splicing Coupled With Nonsense Mediated mRNA Decay": Table S3

### Sheet: Sheet1
Table S3. Summary of splicing factor binding in K562 and HepG2 cell lines.
K562						HepG2
Splicing Factor	percent sf bound	percent of all expressed genes bound	Total number of CLIP-clusters	Ratio Percent bound to SF /percent bound to all genes		Splicing Factor	percent sf bound	percent of all expressed genes bound	Total number of CLIP-clusters	Ratio Percent bound to SF /percent bound to all genes
SRSF7	0.202381	0.0166835	426	12.1306		HNRNPA1	0.0240964	0.00141822	40	16.9906
KHDRBS1	0.107143	0.00915651	200	11.7013		HNRNPU	0.0240964	0.0022849	135	10.5459
DDX42	0.0714286	0.00838054	164	8.52315		TRA2A	0.240964	0.027734	749	8.68839
U2AF1	0.369048	0.0506712	1119	7.28318		U2AF1	0.228916	0.0291522	786	7.85243
ZRANB2	0.357143	0.0496625	1381	7.19141		HNRNPUL1	0.0240964	0.00338796	300	7.11236
SRSF1	0.309524	0.0434546	1167	7.12292		SRSF7	0.13253	0.0189883	506	6.97955
TRA2A	0.178571	0.0283231	1347	6.30479		SRSF1	0.313253	0.0481406	1181	6.50705
U2AF2	0.535714	0.107395	2859	4.98826		TIA1	0.409639	0.0695714	1907	5.88803
RBFOX2	0.22619	0.0478001	1316	4.73201		HNRNPC	0.26506	0.0579105	1507	4.57707
HNRNPA1	0.0119048	0.00263832	46	4.51225		SRSF9	0.0963855	0.023243	546	4.14687
TIA1	0.47619	0.111353	2988	4.27642		SF3B4	0.578313	0.171604	5076	3.37004
HNRNPU	0.0119048	0.0031039	75	3.83542		SF3A3	0.457831	0.149307	4019	3.06638
KHSRP	0.404762	0.114379	5023	3.53878		RBFOX2	0.313253	0.111015	3832	2.82172
HNRNPUL1	0.0119048	0.00341429	150	3.48674		U2AF2	0.457831	0.184447	5724	2.48219
HNRNPK	0.130952	0.0408163	1150	3.20833		HNRNPM	0.228916	0.0932083	4295	2.45596
FMR1	0.309524	0.0965314	3743	3.20646		QKI	0.313253	0.1315	4404	2.38215
QKI	0.261905	0.0847366	1982	3.09081		HNRNPK	0.180723	0.0762685	2282	2.36956
HNRNPM	0.238095	0.0779856	3533	3.05307		PCBP2	0.409639	0.231721	8284	1.76781
SF3B4	0.559524	0.212152	7663	2.63738		SFPQ	0.0120482	0.00756382	295	1.59287
TARDBP	0.285714	0.118879	3793	2.40339		DDX3X	0.457831	0.305389	9644	1.49917
DDX3X	0.571429	0.312873	8422	1.82639		PTBP1	0.168675	0.133391	4163	1.26451
PTBP1	0.166667	0.123768	3838	1.3466					Average	4.96955
			Average	5.01817
